# Diverging Arabidopsis populations quickly accumulate pollen-acting genetic incompatibilities

**DOI:** 10.1101/2024.05.14.594187

**Authors:** Chris Condon, Fantin Carpentier, Marie Tabourin, Natalia Wozniak, Margarita Takou, Christelle Blassiau, Vinod Kumar, Björn Pietzenuk, Rémi Habert, Juliette De Meaux, Ute Krämer, Camille Roux, Russell Corbett-Detig, Vincent Castric

## Abstract

The process by which species diverge from one another, gradually accumulate genetic incompatibilities and eventually reach full-fledged reproductive isolation is a key question in evolutionary biology. However, the nature of reproductive barriers, the pace at which they accumulate and their genomic distribution remain poorly documented. The disruption of co-adapted epistatic interactions in hybrids and the accumulation of selfish genetic elements are proposed contributors to this process, and can lead to the distortion of the mendelian segregation of the affected loci across the genome. In this study we detect and quantify segregation distortion across the genomes of crosses produced from a diverse sampling of *Arabidopsis lyrata* and *A. halleri* populations, two species at the early stages of speciation and that can still interbreed. We show that both the frequency of occurrence and the magnitude of distortion loci increase as the parents’ genetic distance from one another increases. We also observe that distorter loci evolve rapidly, as they occur not only within interspecific hybrids, but also in intraspecific hybrids produced from isolated population crosses. Finally, we identify both genome-wide non-independence and two specific genomic regions on different chromosomes where opposite distortion effects are repeatedly observed across multiple F1 individuals, suggesting negative epistasis is a major contributor to the evolution of hybrid segregation distortion. Our study demonstrates that pollen-acting segregation distortion is ubiquitous, and contributes not only to the ongoing reproductive isolation between *A. halleri* and *A. lyrata*, but also between very recently diverged populations of the same species.
