## Supplementary material for "Diverging Arabidopsis populations quickly accumulate pollen-acting genetic incompatibilities": Dataset S3

### Sheet: Chr5_interval_A_lyrata
Dataset X+3. Genes in confidence interval on chromosome 5.
Ath_ID	Aly_ID	Orthologue_identification	PO pollen-related (no.)	Araport11_short_name	Short_description	Curator_summary	Computational_description	Type	Mapman_category	Ute's remarks
AT3G27720	AL5G17160	Blastn	0	ARI4	IBR domain containing protein ARABIDOPSIS ARIADNE 4, ARI4, ARIADNE 4, ATARI4	putative E3 ubiquitin ligase	ARIADNE 4 (ARI4); FUNCTIONS IN: zinc ion binding; CONTAINS InterPro DOMAIN/s: Zinc finger, C6HC-type (InterPro:IPR002867); BEST Arabidopsis thaliana protein match is: RING/U-box superfamily protein (TAIR:AT3G27710.1); Has 32545 Blast hits to 15678 proteins in 704 species: Archae - 69; Bacteria - 841; Metazoa - 14406; Fungi - 4057; Plants - 2094; Viruses - 825; Other Eukaryotes - 10253 (source: NC…	protein_coding	27:RNA
AT3G27730	AL5G17170	RBH	0	RCK	ATP binding;ATP-dependent helicases;DNA helicases	DNA helicase required for interference-sensitive meiotic crossover events.	ROCK-N-ROLLERS (RCK); CONTAINS InterPro DOMAIN/s: ATPase, AAA+ type, core (InterPro:IPR003593), DNA/RNA helicase, DEAD/DEAH box type, N-terminal (InterPro:IPR011545), Sec63 domain (InterPro:IPR004179), DEAD-like helicase, N-terminal (InterPro:IPR014001), DNA/RNA helicase, C-terminal (InterPro:IPR001650), Helicase, superfamily 1/2, ATP-binding domain (InterPro:IPR014021); BEST Arabidopsis thaliana…	protein_coding	28:DNA
AT3G07520	AL5G17180	Blastn	0	GLR1.4	glutamate receptor 1.4	member of Putative ligand-gated ion channel subunit family. Contains a functional cation - permeable pore domain. Involved in cellular cation homeostasis.	glutamate receptor 1.4 (GLR1.4); FUNCTIONS IN: intracellular ligand-gated ion channel activity, cation channel activity; INVOLVED IN: cellular calcium ion homeostasis, response to light stimulus, cellular cation homeostasis; LOCATED IN: endomembrane system, membrane; EXPRESSED IN: 15 plant structures; EXPRESSED DURING: 11 growth stages; CONTAINS InterPro DOMAIN/s: Extracellular solute-binding pro…	protein_coding	30:signalling
AT3G27740	AL5G17190	RBH	1	CARA	carbamoyl phosphate synthetase A	carbamoyl phosphate synthetase small subunit mRNA (carA),	carbamoyl phosphate synthetase A (CARA); FUNCTIONS IN: carbamoyl-phosphate synthase (glutamine-hydrolyzing) activity, catalytic activity; INVOLVED IN: cellular response to phosphate starvation; LOCATED IN: chloroplast, chloroplast stroma; EXPRESSED IN: 23 plant structures; EXPRESSED DURING: 13 growth stages; CONTAINS InterPro DOMAIN/s: Glutamine amidotransferase class-I, C-terminal (InterPro:IPR0…	protein_coding	23:nucleotide metabolism
AT3G27750	AL5G17200	RBH	0	THA8	EMBRYO DEFECTIVE 3123, THA8, THYLAKOID ASSEMBLY 8	Encodes a pentatricopeptide repeat (PPR) protein required for the splicing of specific group II introns. Null alleles are embryo lethal.	FUNCTIONS IN: molecular_function unknown; INVOLVED IN: biological_process unknown; LOCATED IN: chloroplast; EXPRESSED IN: 16 plant structures; EXPRESSED DURING: 12 growth stages; BEST Arabidopsis thaliana protein match is: Vacuolar sorting protein 9 (VPS9) domain (TAIR:AT5G09320.1); Has 106 Blast hits to 106 proteins in 16 species: Archae - 0; Bacteria - 0; Metazoa - 0; Fungi - 4; Plants - 102; V…	protein_coding	35:not assigned
AT3G27770	AL5G17210	RBH	1	HUP53	HYPOXIA RESPONSE UNKNOWN PROTEIN 53		unknown protein; FUNCTIONS IN: molecular_function unknown; INVOLVED IN: biological_process unknown; LOCATED IN: endomembrane system; EXPRESSED IN: 22 plant structures; EXPRESSED DURING: 13 growth stages; BEST Arabidopsis thaliana protein match is: unknown protein (TAIR:AT5G62960.1); Has 158 Blast hits to 157 proteins in 21 species: Archae - 0; Bacteria - 0; Metazoa - 13; Fungi - 0; Plants - 141; …	protein_coding	35:not assigned
AT3G27785	AL5G17220	RBH	0	MYB118	myb domain protein 118	MYB118 encodes a myb transcription factor that represses endosperm maturation and, along with MYB115, regulates glucosinolate biosynthesis.	myb domain protein 118 (MYB118); FUNCTIONS IN: DNA binding, transcription activator activity, sequence-specific DNA binding transcription factor activity; INVOLVED IN: regulation of transcription, DNA-dependent, regulation of transcription; LOCATED IN: nucleus; EXPRESSED IN: rosette leaf, embryo, fruit, cauline leaf, flower; CONTAINS InterPro DOMAIN/s: SANT, DNA-binding (InterPro:IPR001005), Home…	protein_coding	27:RNA
AT3G27810	AL5G17230	RBH	1	MYB21	myb domain protein 21	Encodes a member of the R2R3-MYB transcription factor gene family. Induced by jasmonate. Involved in jasmonate response during stamen development.MYB21 interacts with JAZ proteins, and functions redundantly with MYB24 and MYB57 to regulate stamen development. Promotes flavonol biosynthesis through regulation of FLS1 gene expression.	myb domain protein 21 (MYB21); FUNCTIONS IN: DNA binding, sequence-specific DNA binding transcription factor activity; INVOLVED IN: in 6 processes; EXPRESSED IN: 10 plant structures; EXPRESSED DURING: 4 anthesis, C globular stage, petal differentiation and expansion stage; CONTAINS InterPro DOMAIN/s: SANT, DNA-binding (InterPro:IPR001005), Homeodomain-like (InterPro:IPR009057), Myb, DNA-binding (…	protein_coding	27:RNA
AT3G27820	AL5G17240	RBH	1	MDAR4	monodehydroascorbate reductase 4	Encodes a peroxisome membrane-bound monodehydroascorbate reductase, involved in the ascorbate-glutathione cycle which removes toxic H2O2	monodehydroascorbate reductase 4 (MDAR4); FUNCTIONS IN: monodehydroascorbate reductase (NADH) activity; INVOLVED IN: hydrogen peroxide catabolic process; LOCATED IN: peroxisomal membrane, chloroplast envelope; EXPRESSED IN: 22 plant structures; EXPRESSED DURING: 13 growth stages; CONTAINS InterPro DOMAIN/s: FAD/NAD-linked reductase, dimerisation (InterPro:IPR016156), FAD-dependent pyridine nucleo…	protein_coding	21:redox
AT3G27830	AL5G17260	RBH	0	RPL12A	ribosomal protein L12-A	50S ribosomal protein L12-A	ribosomal protein L12-A (RPL12-A); FUNCTIONS IN: structural constituent of ribosome; INVOLVED IN: translation; LOCATED IN: in 7 components; EXPRESSED IN: cotyledon, juvenile leaf, leaf; CONTAINS InterPro DOMAIN/s: Ribosomal protein L7/L12 (InterPro:IPR000206), Ribosomal protein L12, chloroplast (InterPro:IPR015608), Ribosomal protein L7/L12, oligomerisation (InterPro:IPR008932), Ribosomal protein…	protein_coding	29:protein
AT1G62350	AL5G17290	Blastn	0		Pentatricopeptide repeat (PPR) superfamily protein		Pentatricopeptide repeat (PPR) superfamily protein; CONTAINS InterPro DOMAIN/s: Pentatricopeptide repeat (InterPro:IPR002885); BEST Arabidopsis thaliana protein match is: Pentatricopeptide repeat (PPR) superfamily protein (TAIR:AT3G46870.1); Has 376 Blast hits to 372 proteins in 25 species: Archae - 0; Bacteria - 0; Metazoa - 2; Fungi - 0; Plants - 374; Viruses - 0; Other Eukaryotes - 0 (source: …	protein_coding	35:not assigned
AT5G65600	AL5G17300	Blastn	0	LECRK92	Concanavalin A-like lectin protein kinase family protein		Concanavalin A-like lectin protein kinase family protein; FUNCTIONS IN: kinase activity; INVOLVED IN: protein amino acid phosphorylation; LOCATED IN: endomembrane system; EXPRESSED IN: stem; CONTAINS InterPro DOMAIN/s: Legume lectin, beta chain (InterPro:IPR001220), Protein kinase, ATP binding site (InterPro:IPR017441), Serine/threonine-protein kinase-like domain (InterPro:IPR017442), Concanavali…	protein_coding	29:protein	Concanavalin A can induce apoptosis/autophagy (through a mitochondria-dependent pathway in mammals), known to bind glycans --> very speculative: might this interact with the ATG18D on chromosome 4? "Specific binding of concanavalin A to free inositol and liposomes containing phosphatidylinositol" 10.1016/0006-291x(85)90384-5
AT3G27840	AL5G17310	RBH	0	RPL12B	ribosomal protein L12-B	50S ribosomal protein L12-B	ribosomal protein L12-B (RPL12-B); FUNCTIONS IN: structural constituent of ribosome; INVOLVED IN: translation; LOCATED IN: plastid large ribosomal subunit, large ribosomal subunit; EXPRESSED IN: petiole; CONTAINS InterPro DOMAIN/s: Ribosomal protein L12, chloroplast (InterPro:IPR015608), Ribosomal protein L7/L12, C-terminal/adaptor protein ClpS-like (InterPro:IPR014719), Ribosomal protein L7/L12,…	protein_coding	29:protein
AT3G27850	AL5G17330	RBH	0	RPL12C	ribosomal protein L12-C	50S ribosomal protein L12-C	ribosomal protein L12-C (RPL12-C); FUNCTIONS IN: structural constituent of ribosome; INVOLVED IN: defense response to bacterium, translation; LOCATED IN: in 6 components; EXPRESSED IN: juvenile leaf, leaf; CONTAINS InterPro DOMAIN/s: Ribosomal protein L7/L12 (InterPro:IPR000206), Ribosomal protein L12, chloroplast (InterPro:IPR015608), Ribosomal protein L7/L12, oligomerisation (InterPro:IPR008932…	protein_coding	29:protein
AT3G27860	AL5G17342	RBH	0	PDP6	PWWP DOMAIN PROTEIN 6, Tudor/PWWP/MBT superfamily protein	part of the ESC/E(Z) complex, a multimeric protein complex that can methylate lysine-27 and lysine-9 residues of histone H3. In Drosophila the core subunits of the complex include ESC, E(Z), CAF1 (NURF-55) and SU(Z)12. In mammals the core subunits of the complex include EED, EZH2, SUZ12 and RBBP4.	Tudor/PWWP/MBT superfamily protein; FUNCTIONS IN: molecular_function unknown; INVOLVED IN: biological_process unknown; LOCATED IN: membrane; EXPRESSED IN: leaf; CONTAINS InterPro DOMAIN/s: PWWP (InterPro:IPR000313); BEST Arabidopsis thaliana protein match is: Tudor/PWWP/MBT superfamily protein (TAIR:AT5G40340.1); Has 273 Blast hits to 255 proteins in 49 species: Archae - 0; Bacteria - 5; Metazoa …	protein_coding	27:RNA
AT3G27870	AL5G17350	RBH	2	ALA8	ATPase E1-E2 type family protein / haloacid dehalogenase-like hydrolase family protein AMINOPHOSPHOLIPID ATPASE 8		ATPase E1-E2 type family protein / haloacid dehalogenase-like hydrolase family protein; FUNCTIONS IN: ATPase activity, coupled to transmembrane movement of ions, phosphorylative mechanism; INVOLVED IN: metabolic process, ATP biosynthetic process, phospholipid transport; LOCATED IN: integral to membrane, membrane; EXPRESSED IN: 22 plant structures; EXPRESSED DURING: 14 growth stages; CONTAINS Inte…	protein_coding	34:transport
AT3G27880	AL5G17370	RBH	2		Protein of unknown function (DUF1645)		Protein of unknown function (DUF1645); CONTAINS InterPro DOMAIN/s: Protein of unknown function DUF1645 (InterPro:IPR012442); BEST Arabidopsis thaliana protein match is: Protein of unknown function (DUF1645) (TAIR:AT1G23710.1); Has 180 Blast hits to 180 proteins in 16 species: Archae - 0; Bacteria - 0; Metazoa - 2; Fungi - 0; Plants - 176; Viruses - 0; Other Eukaryotes - 2 (source: NCBI BLink).	protein_coding	35:not assigned
AT3G27890	AL5G17390	RBH	1	NQR	NADPH:quinone oxidoreductase	Encodes NAD(P)H:quinone reductase which is an FMN binding protein that catalyzes the reduction of quinone substrates to hydroquinones.The enzyme activity was confirmed by in vitro assay.	NADPH:quinone oxidoreductase (NQR); FUNCTIONS IN: FMN reductase activity; INVOLVED IN: response to salt stress, defense response to bacterium; LOCATED IN: chloroplast stroma, chloroplast, plasma membrane; EXPRESSED IN: 22 plant structures; EXPRESSED DURING: 14 growth stages; CONTAINS InterPro DOMAIN/s: NADPH-dependent FMN reductase (InterPro:IPR005025); Has 4868 Blast hits to 4868 proteins in 147…	protein_coding	9:mitochondrial electron transport / ATP synthesis
AT3G27910	AL5G17400	RBH	0		Galactose oxidase/kelch repeat superfamily protein		Galactose oxidase/kelch repeat superfamily protein; FUNCTIONS IN: molecular_function unknown; INVOLVED IN: biological_process unknown; LOCATED IN: endomembrane system; CONTAINS InterPro DOMAIN/s: Galactose oxidase/kelch, beta-propeller (InterPro:IPR011043), Kelch repeat type 1 (InterPro:IPR006652), Kelch related (InterPro:IPR013089), Kelch-type beta propeller (InterPro:IPR015915); BEST Arabidopsi…	protein_coding	35:not assigned
AT3G27920	AL5G17410	RBH	0	GL1	myb domain protein 0	Encodes a Myb-like protein that is required for induction of trichome development.	myb domain protein 0 (MYB0); CONTAINS InterPro DOMAIN/s: SANT, DNA-binding (InterPro:IPR001005), Homeodomain-like (InterPro:IPR009057), Myb, DNA-binding (InterPro:IPR014778), HTH transcriptional regulator, Myb-type, DNA-binding (InterPro:IPR017930), Homeodomain-related (InterPro:IPR012287), Myb transcription factor (InterPro:IPR015495); BEST Arabidopsis thaliana protein match is: myb domain prote…	protein_coding	27:RNA
AT3G27925	AL5G17420	RBH	1	DEGP1	DegP protease 1	Encodes a DegP protease; nuclear gene encoding chloroplast-targeted protease that can degrade two lumenal proteins, plastocyanin and OE33, suggesting a role as a general-purpose protease in the thylakoid lumen. Involved in the degradation of D1 protein of PS II, hence participating in the repair of PS II damages caused by photoinhibition.	DegP protease 1 (DEGP1); FUNCTIONS IN: serine-type peptidase activity, serine-type endopeptidase activity; INVOLVED IN: photosystem II repair, proteolysis, protein catabolic process; LOCATED IN: in 7 components; EXPRESSED IN: 24 plant structures; EXPRESSED DURING: 13 growth stages; CONTAINS InterPro DOMAIN/s: Serine/cysteine peptidase, trypsin-like (InterPro:IPR009003), Peptidase S1C, HrtA/DegP2/…	protein_coding	29:protein
AT3G27930	AL5G17430	RBH	3	ATOM47, OM47	OUTER MEMBRANE 47	Encodes a novel plant-specific beta-barrel protein that likely plays a role in the transport of metabolites and in leaf senescence.	unknown protein; FUNCTIONS IN: molecular_function unknown; INVOLVED IN: N-terminal protein myristoylation; LOCATED IN: cellular_component unknown; EXPRESSED IN: 23 plant structures; EXPRESSED DURING: 14 growth stages; Has 35 Blast hits to 35 proteins in 12 species: Archae - 0; Bacteria - 0; Metazoa - 0; Fungi - 0; Plants - 35; Viruses - 0; Other Eukaryotes - 0 (source: NCBI BLink).	protein_coding	35:not assigned
AT3G10960	AL5G17460	Blastn	1	AZG1	AZA-guanine resistant1	Encodes a homolog of the adenine-guanine-hypoxanthine transporter AzgA of Aspergillus nidulans. Function as a plant adenine-guanine transporter. Two closely related genes exist in Arabidopsis: AT3G10960 (Azg1) and AT5G50300 (Azg2).	AZA-guanine resistant1 (AZG1); FUNCTIONS IN: transmembrane transporter activity, purine transmembrane transporter activity; INVOLVED IN: purine transport; LOCATED IN: membrane; EXPRESSED IN: 22 plant structures; EXPRESSED DURING: 13 growth stages; CONTAINS InterPro DOMAIN/s: Xanthine/uracil/vitamin C permease (InterPro:IPR006043); BEST Arabidopsis thaliana protein match is: Xanthine/uracil permea…	protein_coding	34:transport
AT3G27950	AL5G17470	RBH	0		GDSL-like Lipase/Acylhydrolase superfamily protein		GDSL-like Lipase/Acylhydrolase superfamily protein; FUNCTIONS IN: hydrolase activity, acting on ester bonds, carboxylesterase activity; INVOLVED IN: lipid metabolic process; LOCATED IN: endomembrane system; EXPRESSED IN: root; CONTAINS InterPro DOMAIN/s: Lipase, GDSL (InterPro:IPR001087); BEST Arabidopsis thaliana protein match is: GDSL-like Lipase/Acylhydrolase superfamily protein (TAIR:AT5G1445…	protein_coding	33:development
AT3G09780	AL5G17480	Blastn	0	CCR1	CRINKLY4 related 1	protein kinase	CRINKLY4 related 1 (CCR1); FUNCTIONS IN: protein serine/threonine kinase activity, receptor activity, protein kinase activity, kinase activity, ATP binding; INVOLVED IN: protein amino acid phosphorylation; EXPRESSED IN: 16 plant structures; EXPRESSED DURING: 7 growth stages; CONTAINS InterPro DOMAIN/s: TNFR/CD27/30/40/95 cysteine-rich region (InterPro:IPR001368), Protein kinase, ATP binding site …	protein_coding	30:signalling
AT3G27960	AL5G17490	RBH	1	KLCR2	Tetratricopeptide repeat (TPR)-like superfamily protein		Tetratricopeptide repeat (TPR)-like superfamily protein; FUNCTIONS IN: binding; INVOLVED IN: pollen tube growth; LOCATED IN: plasma membrane; EXPRESSED IN: 24 plant structures; EXPRESSED DURING: 14 growth stages; CONTAINS InterPro DOMAIN/s: Tetratricopeptide TPR-1 (InterPro:IPR001440), Tetratricopeptide-like helical (InterPro:IPR011990), Tetratricopeptide repeat-containing (InterPro:IPR013026), T…	protein_coding	31:cell
AT3G27970	AL5G17510	RBH	0		Exonuclease family protein		Exonuclease family protein; FUNCTIONS IN: zinc ion binding, exonuclease activity, nucleic acid binding; INVOLVED IN: biological_process unknown; LOCATED IN: intracellular; CONTAINS InterPro DOMAIN/s: Zinc finger, C2H2-like (InterPro:IPR015880), Exonuclease (InterPro:IPR006055), Polynucleotidyl transferase, ribonuclease H fold (InterPro:IPR012337), Zinc finger, C2H2-type (InterPro:IPR007087), Exon…	protein_coding	28:DNA
AT3G28007	AL5G17520	RBH	1	SWEET4	Nodulin MtN3 family protein SWEET4		Nodulin MtN3 family protein; LOCATED IN: endomembrane system, integral to membrane, membrane; EXPRESSED IN: 15 plant structures; EXPRESSED DURING: 8 growth stages; CONTAINS InterPro DOMAIN/s: MtN3/saliva-related transmembrane protein, conserved region (InterPro:IPR018169), RAG1-activating protein 1 homologue (InterPro:IPR018179), RAG1-activating protein-1-related (InterPro:IPR004316); BEST Arabid…	protein_coding	33:development
AT5G28720	AL5G17530	RBH	0				unknown protein; Has 4 Blast hits to 4 proteins in 2 species: Archae - 0; Bacteria - 0; Metazoa - 0; Fungi - 0; Plants - 4; Viruses - 0; Other Eukaryotes - 0 (source: NCBI BLink).	protein_coding	35:not assigned
AT3G28030	AL5G17540	RBH	0	UVH3	5'-3' exonuclease family protein	Required for repair of pyrimidine-pyrimidinone (6-4) dimers.	ULTRAVIOLET HYPERSENSITIVE 3 (UVH3); FUNCTIONS IN: protein binding, nuclease activity; INVOLVED IN: DNA repair, response to UV-B, response to heat, non-photoreactive DNA repair; LOCATED IN: nucleus; EXPRESSED IN: stem, leaf whorl, seed; EXPRESSED DURING: E expanded cotyledon stage; CONTAINS InterPro DOMAIN/s: XPG conserved site (InterPro:IPR019974), Xeroderma pigmentosum group G protein (InterPro…	protein_coding	28:DNA/37:DNA
AT3G28040	AL5G17560	RBH	1		Leucine-rich receptor-like protein kinase family protein		Leucine-rich receptor-like protein kinase family protein; FUNCTIONS IN: protein serine/threonine kinase activity, kinase activity, ATP binding; INVOLVED IN: transmembrane receptor protein tyrosine kinase signaling pathway, protein amino acid phosphorylation; LOCATED IN: endomembrane system; EXPRESSED IN: 23 plant structures; EXPRESSED DURING: 13 growth stages; CONTAINS InterPro DOMAIN/s: Protein …	protein_coding	30:signalling
AT3G28050	AL5G17580	RBH	1	UMAMIT41	nodulin MtN21 /EamA-like transporter family protein USUALLY MULTIPLE ACIDS MOVE IN AND OUT TRANSPORTERS 41		nodulin MtN21 /EamA-like transporter family protein; INVOLVED IN: biological_process unknown; LOCATED IN: endomembrane system, membrane; EXPRESSED IN: 23 plant structures; EXPRESSED DURING: 13 growth stages; CONTAINS InterPro DOMAIN/s: Protein of unknown function DUF6, transmembrane (InterPro:IPR000620); BEST Arabidopsis thaliana protein match is: nodulin MtN21 /EamA-like transporter family prote…	protein_coding	33:development
AT3G28060	AL5G17590	RBH	0	UMAMIT43-PSI	Nodulin MtN21 /EamA-like transporter family protein USUALLY MULTIPLE ACIDS MOVE IN AND OUT TRANSPORTERS 43-PSEUDOGENE		Nodulin MtN21 /EamA-like transporter family protein; FUNCTIONS IN: molecular_function unknown; INVOLVED IN: biological_process unknown; LOCATED IN: membrane; CONTAINS InterPro DOMAIN/s: Protein of unknown function DUF6, transmembrane (InterPro:IPR000620); BEST Arabidopsis thaliana protein match is: nodulin MtN21 /EamA-like transporter family protein (TAIR:AT5G40210.1); Has 1083 Blast hits to 1079…	protein_coding	33:development
AT3G28070	AL5G17600	RBH	0	UMAMIT46	nodulin MtN21 /EamA-like transporter family protein USUALLY MULTIPLE ACIDS MOVE IN AND OUT TRANSPORTERS 46		nodulin MtN21 /EamA-like transporter family protein; FUNCTIONS IN: molecular_function unknown; INVOLVED IN: biological_process unknown; LOCATED IN: membrane; CONTAINS InterPro DOMAIN/s: Protein of unknown function DUF6, transmembrane (InterPro:IPR000620); BEST Arabidopsis thaliana protein match is: nodulin MtN21 /EamA-like transporter family protein (TAIR:AT3G28100.1); Has 2821 Blast hits to 2811…	protein_coding	33:development
AT3G28100	AL5G17610	RBH	0	UMAMIT45	nodulin MtN21 /EamA-like transporter family protein USUALLY MULTIPLE ACIDS MOVE IN AND OUT TRANSPORTERS 45		nodulin MtN21 /EamA-like transporter family protein; FUNCTIONS IN: molecular_function unknown; INVOLVED IN: biological_process unknown; LOCATED IN: membrane; CONTAINS InterPro DOMAIN/s: Protein of unknown function DUF6, transmembrane (InterPro:IPR000620); BEST Arabidopsis thaliana protein match is: nodulin MtN21 /EamA-like transporter family protein (TAIR:AT3G28070.1); Has 3176 Blast hits to 3164…	protein_coding	33:development
AT3G28130	AL5G17620	RBH	1	UMAMIT44	nodulin MtN21 /EamA-like transporter family protein, USUALLY MULTIPLE ACIDS MOVE IN AND OUT TRANSPORTERS 44	Chloroplast localized glutamate transporter responsible for glutamate export from the chloroplast. Member of nodulin MtN21-like transporter family.	nodulin MtN21 /EamA-like transporter family protein; INVOLVED IN: biological_process unknown; LOCATED IN: membrane; EXPRESSED IN: 22 plant structures; EXPRESSED DURING: 13 growth stages; CONTAINS InterPro DOMAIN/s: Protein of unknown function DUF6, transmembrane (InterPro:IPR000620); BEST Arabidopsis thaliana protein match is: nodulin MtN21 /EamA-like transporter family protein (TAIR:AT3G28070.1)…	protein_coding	33:development
AT3G28140	AL5G17640	RBH	1		RNA ligase/cyclic nucleotide phosphodiesterase family protein		RNA ligase/cyclic nucleotide phosphodiesterase family protein; FUNCTIONS IN: calmodulin binding; INVOLVED IN: RNA metabolic process; LOCATED IN: intracellular; EXPRESSED IN: 22 plant structures; EXPRESSED DURING: 13 growth stages; CONTAINS InterPro DOMAIN/s: RNA ligase/cyclic nucleotide phosphodiesterase (InterPro:IPR009097); BEST Arabidopsis thaliana protein match is: RNA ligase/cyclic nucleotid…	protein_coding	30:signalling
AT3G28150	AL5G17650	RBH	3	AXY4L	TRICHOME BIREFRINGENCE-LIKE 22	Encodes a member of the TBL (TRICHOME BIREFRINGENCE-LIKE) gene family containing a plant-specific DUF231 (domain of unknown function) domain. TBL gene family has 46 members, two of which (TBR/AT5G06700 and TBL3/AT5G01360) have been shown to be involved in the synthesis and deposition of secondary wall cellulose, presumably by influencing the esterification state of pectic polymers. A nomenclature…	TRICHOME BIREFRINGENCE-LIKE 22 (TBL22); CONTAINS InterPro DOMAIN/s: Protein of unknown function DUF231, plant (InterPro:IPR004253); BEST Arabidopsis thaliana protein match is: TRICHOME BIREFRINGENCE-LIKE 19 (TAIR:AT5G15900.1); Has 1337 Blast hits to 1308 proteins in 27 species: Archae - 0; Bacteria - 0; Metazoa - 0; Fungi - 0; Plants - 1337; Viruses - 0; Other Eukaryotes - 0 (source: NCBI BLink).	protein_coding	35:not assigned
AT1G75460	AL5G17660	Blastn	1		ATP-dependent protease La (LON) domain protein		ATP-dependent protease La (LON) domain protein; FUNCTIONS IN: ATP-dependent peptidase activity; INVOLVED IN: proteolysis; LOCATED IN: chloroplast; EXPRESSED IN: 19 plant structures; EXPRESSED DURING: 11 growth stages; CONTAINS InterPro DOMAIN/s: Peptidase S16, lon N-terminal (InterPro:IPR003111); BEST Arabidopsis thaliana protein match is: ATP-dependent protease La (LON) domain protein (TAIR:AT1G…	protein_coding	29:protein
AT3G28180	AL5G17670	RBH	1	CSLC4	Cellulose-synthase-like C4	encodes a gene similar to cellulose synthase	Cellulose-synthase-like C4 (CSLC04); FUNCTIONS IN: cellulose synthase activity, transferase activity, transferring glycosyl groups; INVOLVED IN: biological_process unknown; LOCATED IN: plasma membrane; EXPRESSED IN: 24 plant structures; EXPRESSED DURING: 13 growth stages; CONTAINS InterPro DOMAIN/s: Glycosyl transferase, family 2 (InterPro:IPR001173); BEST Arabidopsis thaliana protein match is: C…	protein_coding	10:cell wall
AT3G28190	AL5G17680	RBH	0		uncharacterized transmembrane protein		unknown protein; FUNCTIONS IN: molecular_function unknown; INVOLVED IN: biological_process unknown; LOCATED IN: endomembrane system; Has 2 Blast hits to 2 proteins in 1 species: Archae - 0; Bacteria - 0; Metazoa - 0; Fungi - 0; Plants - 2; Viruses - 0; Other Eukaryotes - 0 (source: NCBI BLink).	protein_coding	35:not assigned
AT3G28200	AL5G17690	RBH	1	PER31	Peroxidase superfamily protein		Peroxidase superfamily protein; FUNCTIONS IN: protein binding, peroxidase activity; INVOLVED IN: oxidation reduction, response to oxidative stress; LOCATED IN: plant-type cell wall; EXPRESSED IN: 22 plant structures; EXPRESSED DURING: 13 growth stages; CONTAINS InterPro DOMAIN/s: Haem peroxidase (InterPro:IPR010255), Plant peroxidase (InterPro:IPR000823), Peroxidases heam-ligand binding site (Int…	protein_coding	26:misc
AT3G28210	AL5G17700	RBH	3	SAP12	zinc finger (AN1-like) family protein, STRESS-ASSOCIATED PROTEIN 12	Encodes a putative zinc finger protein (PMZ).	PMZ; FUNCTIONS IN: zinc ion binding; INVOLVED IN: response to abscisic acid stimulus, response to chitin; LOCATED IN: cellular_component unknown; EXPRESSED IN: 12 plant structures; EXPRESSED DURING: 10 growth stages; CONTAINS InterPro DOMAIN/s: Zinc finger, AN1-type (InterPro:IPR000058); BEST Arabidopsis thaliana protein match is: zinc finger (C2H2 type, AN1-like) family protein (TAIR:AT2G41835.1…	protein_coding	27:RNA
AT3G28220	AL5G17730	RBH	1		TRAF-like family protein		TRAF-like family protein; FUNCTIONS IN: molecular_function unknown; INVOLVED IN: response to salt stress; LOCATED IN: vacuole, chloroplast envelope; EXPRESSED IN: 19 plant structures; EXPRESSED DURING: 13 growth stages; CONTAINS InterPro DOMAIN/s: TRAF-like (InterPro:IPR008974), MATH (InterPro:IPR002083); BEST Arabidopsis thaliana protein match is: TRAF-like family protein (TAIR:AT1G58270.1); Has…	protein_coding	35:not assigned
AT3G28230	AL5G17740	RBH	2	MED20, MED20A	MEDIATOR 20, MEDIATOR 20A	Encodes one of the subunits of the head domain of the MEDIATOR complex. The complex conveys transcriptional signals by acting as an intermediary between transcription factors and RNA polymerase II. Together with MED18, MED20 is proposed to control the balance of salicylic acid and jasmonate associated defense pathways. It is involved in miRNA biogenesis by recruiting Pol II to promoters of miRNA …	FUNCTIONS IN: molecular_function unknown; INVOLVED IN: gene silencing; LOCATED IN: nucleus; EXPRESSED IN: 15 plant structures; EXPRESSED DURING: 6 growth stages; CONTAINS InterPro DOMAIN/s: Something about silencing protein 10 (Sas10), C-terminal (InterPro:IPR018972); BEST Arabidopsis thaliana protein match is: Sas10/U3 ribonucleoprotein (Utp) family protein (TAIR:AT2G43650.1); Has 374 Blast hits…	protein_coding	35:not assigned
AT3G28270	AL5G17760	Blastn	0	AFL1, AT14A-LIKE1	membrane-associated integrin-like protein At14a-like1 (AFL1), Protein of unknown function (DUF677)	AFL1 was first identified by immunoscreening an Arabidopsis expression library with antisera recognizing mammalian β1-integrin. It is a peripheral membrane protein associated with endomembranes and plasmamembrane. Based on overexpression and knockdown phenotypes, AFL1 is postulated to function in regulation of growth and proline accumulation in response to drought. AFL1 protein co-localizes with …	Protein of unknown function (DUF677); CONTAINS InterPro DOMAIN/s: Protein of unknown function DUF677 (InterPro:IPR007749); BEST Arabidopsis thaliana protein match is: Protein of unknown function (DUF677) (TAIR:AT3G28290.1); Has 636 Blast hits to 621 proteins in 191 species: Archae - 37; Bacteria - 189; Metazoa - 134; Fungi - 25; Plants - 165; Viruses - 1; Other Eukaryotes - 85 (source: NCBI BLink…	protein_coding	35:not assigned
AT3G28270	AL5G17790	RBH	0	AFL1, AT14A-LIKE1	membrane-associated integrin-like protein At14a-like1 (AFL1), Protein of unknown function (DUF677)	AFL1 was first identified by immunoscreening an Arabidopsis expression library with antisera recognizing mammalian β1-integrin. It is a peripheral membrane protein associated with endomembranes and plasmamembrane. Based on overexpression and knockdown phenotypes, AFL1 is postulated to function in regulation of growth and proline accumulation in response to drought. AFL1 protein co-localizes with …	Protein of unknown function (DUF677); CONTAINS InterPro DOMAIN/s: Protein of unknown function DUF677 (InterPro:IPR007749); BEST Arabidopsis thaliana protein match is: Protein of unknown function (DUF677) (TAIR:AT3G28290.1); Has 636 Blast hits to 621 proteins in 191 species: Archae - 37; Bacteria - 189; Metazoa - 134; Fungi - 25; Plants - 165; Viruses - 1; Other Eukaryotes - 85 (source: NCBI BLink…	protein_coding	35:not assigned
AT3G28270	AL5G17800	Blastn	0	AFL1, AT14A-LIKE1	membrane-associated integrin-like protein At14a-like1 (AFL1), Protein of unknown function (DUF677)	AFL1 was first identified by immunoscreening an Arabidopsis expression library with antisera recognizing mammalian β1-integrin. It is a peripheral membrane protein associated with endomembranes and plasmamembrane. Based on overexpression and knockdown phenotypes, AFL1 is postulated to function in regulation of growth and proline accumulation in response to drought. AFL1 protein co-localizes with …	Protein of unknown function (DUF677); CONTAINS InterPro DOMAIN/s: Protein of unknown function DUF677 (InterPro:IPR007749); BEST Arabidopsis thaliana protein match is: Protein of unknown function (DUF677) (TAIR:AT3G28290.1); Has 636 Blast hits to 621 proteins in 191 species: Archae - 37; Bacteria - 189; Metazoa - 134; Fungi - 25; Plants - 165; Viruses - 1; Other Eukaryotes - 85 (source: NCBI BLink…	protein_coding	35:not assigned
AT3G28280	AL5G17810	Blastn	0		F-box/associated interaction domain protein (source:Araport11)	F-box/associated interaction domain protein (source:Araport11)	BEST Arabidopsis thaliana protein match is: F-box family protein-related (TAIR:AT3G28330.1); Has 103 Blast hits to 100 proteins in 3 species: Archae - 0; Bacteria - 0; Metazoa - 0; Fungi - 0; Plants - 103; Viruses - 0; Other Eukaryotes - 0 (source: NCBI BLink).	protein_coding	35:not assigned
AT3G24540	AL5G17820	Blastn	0	PERK3	PROLINE-RICH EXTENSIN-LIKE RECEPTOR KINASE 3, Protein kinase superfamily protein	Encodes a member of the proline-rich extensin-like receptor kinase (PERK) family. This family consists of 15 predicted receptor kinases.	Protein kinase superfamily protein; FUNCTIONS IN: protein serine/threonine kinase activity, protein kinase activity, kinase activity, ATP binding; INVOLVED IN: protein amino acid phosphorylation; CONTAINS InterPro DOMAIN/s: Protein kinase, ATP binding site (InterPro:IPR017441), Protein kinase, catalytic domain (InterPro:IPR000719), Serine/threonine-protein kinase domain (InterPro:IPR002290), Tyro…	protein_coding	30:signalling
AT3G28280	AL5G17830	RBH	0		F-box/associated interaction domain protein (source:Araport11)	F-box/associated interaction domain protein (source:Araport11)	BEST Arabidopsis thaliana protein match is: F-box family protein-related (TAIR:AT3G28330.1); Has 103 Blast hits to 100 proteins in 3 species: Archae - 0; Bacteria - 0; Metazoa - 0; Fungi - 0; Plants - 103; Viruses - 0; Other Eukaryotes - 0 (source: NCBI BLink).	protein_coding	35:not assigned
AT3G28330	AL5G17850	RBH	0		F-box family protein-related		F-box family protein-related; CONTAINS InterPro DOMAIN/s: F-box associated interaction domain (InterPro:IPR017451); BEST Arabidopsis thaliana protein match is: F-box family protein (TAIR:AT3G28223.1); Has 118 Blast hits to 117 proteins in 4 species: Archae - 0; Bacteria - 0; Metazoa - 0; Fungi - 0; Plants - 118; Viruses - 0; Other Eukaryotes - 0 (source: NCBI BLink).	protein_coding	29:protein
AT4G17260	AL5G17860	Blastn	1		Lactate/malate dehydrogenase family protein		Lactate/malate dehydrogenase family protein; FUNCTIONS IN: in 6 functions; INVOLVED IN: response to salt stress, response to abscisic acid stimulus; LOCATED IN: plasma membrane; EXPRESSED IN: 24 plant structures; EXPRESSED DURING: 13 growth stages; CONTAINS InterPro DOMAIN/s: L-lactate dehydrogenase (InterPro:IPR011304), Lactate/malate dehydrogenase, C-terminal (InterPro:IPR022383), NAD(P)-bindin…	protein_coding	5:fermentation
AT3G28340	AL5G17900	RBH	2	GATL10	galacturonosyltransferase-like 10	Encodes a protein with putative galacturonosyltransferase activity.	galacturonosyltransferase-like 10 (GATL10); FUNCTIONS IN: transferase activity, transferring hexosyl groups, polygalacturonate 4-alpha-galacturonosyltransferase activity; INVOLVED IN: carbohydrate biosynthetic process; LOCATED IN: endomembrane system; EXPRESSED IN: 20 plant structures; EXPRESSED DURING: 11 growth stages; CONTAINS InterPro DOMAIN/s: Glycosyl transferase, family 8 (InterPro:IPR0024…	protein_coding	3:minor CHO metabolism
AT3G28345	AL5G17950	RBH	0	ABCB15	ABC transporter family protein, ATP-BINDING CASSETTE B15, MDR13, MULTI-DRUG RESISTANCE 13		ABC transporter family protein; FUNCTIONS IN: ATPase activity, coupled to transmembrane movement of substances; INVOLVED IN: transport, transmembrane transport; LOCATED IN: plasma membrane; EXPRESSED IN: shoot apex, inflorescence meristem, cotyledon, hypocotyl, flower; EXPRESSED DURING: petal differentiation and expansion stage; CONTAINS InterPro DOMAIN/s: ATPase, AAA+ type, core (InterPro:IPR003…	protein_coding	34:transport
AT3G28370	AL5G17980	Blastn	0	SCEP2	Synaptonemal Complex Central Element Protein 2 (SCEP2)	Coiled coil protein involved in formation of synaptonemal complex. Localized to the central region of the SC and interacts with SCEP1 and ZYP1.	unknown protein; BEST Arabidopsis thaliana protein match is: unknown protein (TAIR:AT1G51430.1); Has 6174 Blast hits to 4953 proteins in 685 species: Archae - 195; Bacteria - 792; Metazoa - 2688; Fungi - 653; Plants - 470; Viruses - 15; Other Eukaryotes - 1361 (source: NCBI BLink).	protein_coding	35:not assigned
AT3G28380	AL5G17990	Blastn	0	ABCB17	P-glycoprotein 17		P-glycoprotein 17 (PGP17); FUNCTIONS IN: ATPase activity, coupled to transmembrane movement of substances, nucleoside-triphosphatase activity, ATPase activity, nucleotide binding, ATP binding; INVOLVED IN: transport, transmembrane transport; LOCATED IN: plasma membrane; CONTAINS InterPro DOMAIN/s: ATPase, AAA+ type, core (InterPro:IPR003593), ABC transporter-like (InterPro:IPR003439), ABC transpo…	protein_coding	34:transport
AT3G28390	AL5G18010	RBH	0	ABCB18	P-glycoprotein 18		P-glycoprotein 18 (PGP18); FUNCTIONS IN: ATPase activity, coupled to transmembrane movement of substances; INVOLVED IN: transport, transmembrane transport; LOCATED IN: integral to membrane; CONTAINS InterPro DOMAIN/s: ATPase, AAA+ type, core (InterPro:IPR003593), ABC transporter-like (InterPro:IPR003439), ABC transporter, transmembrane domain, type 1 (InterPro:IPR011527), ABC transporter integral…	protein_coding	34:transport
AT3G28420	AL5G18030	RBH	0		Putative membrane lipoprotein		Putative membrane lipoprotein; Has 11 Blast hits to 11 proteins in 7 species: Archae - 0; Bacteria - 2; Metazoa - 0; Fungi - 0; Plants - 9; Viruses - 0; Other Eukaryotes - 0 (source: NCBI BLink).	protein_coding	35:not assigned
AT3G28420	AL5G18040	Blastn	0		Putative membrane lipoprotein		Putative membrane lipoprotein; Has 11 Blast hits to 11 proteins in 7 species: Archae - 0; Bacteria - 2; Metazoa - 0; Fungi - 0; Plants - 9; Viruses - 0; Other Eukaryotes - 0 (source: NCBI BLink).	protein_coding	35:not assigned
AT3G28430	AL5G18050	RBH	1	TT9	GFS9, GREEN FLUORESCENT SEED 9, TRANSPARENT TESTA 9, TT9	Encodes a peripheral membrane protein localized at the Golgi apparatus that is involved in membrane trafficking, vacuole development and in flavonoid accumulation in the seed coat. Mutant seed color is pale brown.	unknown protein; FUNCTIONS IN: molecular_function unknown; INVOLVED IN: biological_process unknown; LOCATED IN: mitochondrion; EXPRESSED IN: 17 plant structures; EXPRESSED DURING: 6 growth stages; CONTAINS InterPro DOMAIN/s: Protein of unknown function FPL (InterPro:IPR019155); Has 243 Blast hits to 233 proteins in 101 species: Archae - 0; Bacteria - 0; Metazoa - 110; Fungi - 0; Plants - 53; Viru…	protein_coding	35:not assigned
