## Supplementary material for "Diverging Arabidopsis populations quickly accumulate pollen-acting genetic incompatibilities": Dataset S1

### Sheet: POs_used
Dataset 1. Plant Ontology (PO) categories used for exploring confidence intervals on chromosome 4 and 5.
Plant Ontologies (PO)	Definition 1 (https://ontobee.org/ontology/PO)	Definition expanded	Stage/Tissue
PO:0001029	E tetrad stage	Stage immediately following meiosis, during which the tetrads of microspores are still hold together, enclosed by the callose wall.	haploid
PO:0025006	gametes		haploid
PO:0028003	gametophyte development stage	A whole plant development stage (PO:0007033) that has as primary participant a whole plant (PO:0000003) during the interval between meiosis or apospory and the time that the whole plant ceases to exist	misc
PO:0001059	J bicellular pollen stage	Stage of microgametophyte development during which the small generative cell moves inward, becoming completely surrounded by the cytoplasm of the vegetative cell.	haploid
PO:0001007	pollen development stage	A microgametophyte development stage (PO:0025602) during which the pollen (PO:0025281) develops.	misc
PO:0025277	pollen sac	A microsporangium that is part of a sporophyll and where the pollen grains develop and are located after they develop (pollen sac).	surrounding
PO:0025121	pollen sperm cells		haploid
PO:0005031	pollen cone (related)		misc
PO:0020047	pollen mother cell (related)		diploid
PO:0020002	pollen sac endothecium (exact)		surrounding
PO:0006008	pollen sac inner secondary parietal cell layer		surrrounding
PO:0025264	pollen sac locule (exact)		surrounding
PO:0006009	pollen sac outer secondary parietal cell layer		surrounding
PO:0006006	pollen sac primary parietal cell layer		surrounding
PO:0006007	pollen sac secondary parietal cell layer		surrounding
PO:0009071	pollen sac tapetum (exact)		surrounding
PO:0000002	pollen sac wall (exact)	A microsporangium wall (PO:0025307) that is part of an anther (PO:0009066).	surrounding
PO:0025281	pollen, pollen grain (exact)		haploid
PO:0001011	pollen stage 1 in Arabidopsis (related), A microsporogenous mass stage	An initial stage during which the archesporial cells divide to give rise to primary parietal and sporogenous cells.	diploid
PO:0001006	pollen stage 2 in Arabidopsis (related), B enlarged microsporocyte stage	Stage during which the microsporocytes become conspicuous.	diploid
PO:0001008	pollen stage 3 in Arabidopsis (related), C callose wall formation in pollen mother cells stage, pollen mother cell stage (related)	Stage during which diploid pollen mother cells become separated from each other and from tapetum by a callose wall.	diploid
PO:0001009	pollen stage 4 in Arabidopsis (related), D pollen mother cell meiosis stage	Stage during which pollen mother cells undergo meiosis to form tetrads of microspores.	haploid
PO:0001010	pollen stage 5 in Arabidopsis (related), F microspore release stage	Stage of microgametophyte development during which the callose wall between the tetrads breaks down and haploid microspores are released and lie freely in locules.	haploid
PO:0001012	pollen stage 6 in Arabidopsis (related), G early unicellular microspore stage	Stage of microgametophyte development during which the microspores round up and small vacuoles appear in their cytoplasm. The microspore walls thicken due to the formation of the exine.	haploid
PO:0001013	pollen stage 7 in Arabidopsis (related), H late unicellular microspore stage	Stage of microgametophyte development during which a large vacuole is formed in each microspore causing a rapid increase in size and a displacement of the nucleus to one side.	haploid
PO:0001014	pollen stage 8 in Arabidopsis (related), I first mitotic division stage	Stage of microgametophyte development during which the asymmetric, first mitotic division of the microspores occurs producing a large vegetative cell and small generative cell, located near pollen wall	haploid
PO:0001015	pollen stage 9 in Arabidopsis (related), tricellular pollen development stage (exact), tricellular pollen stage (exact), K second mitotic division stage	A pollen development stage (PO:0001007) during which the generative cell (PO:0020097) undergoes mitotic division to form two male gametes, the pollen sperm cells (PO:0025121).	haploid
PO:0001016	pollen stage 10 in Arabidopsis (related), L mature pollen stage	Stage of microgametophyte development during which the pollen reaches mature stage and desiccates.	haploid
